# Epigenetic Control of Hundreds of Chromosome-Associated lncRNA Genes Essential for Replication and Stability

**DOI:** 10.1101/2022.04.25.489405

**Authors:** Michael B. Heskett, Athanasios E. Vouzas, Leslie G. Smith, Phillip A. Yates, Christopher Boniface, Eric E. Bouhassira, Paul Spellman, David M. Gilbert, Mathew J. Thayer

## Abstract

ASARs are long noncoding RNA genes that control replication timing of entire human chromosomes in *cis*. The three known ASAR genes are located on human chromosomes 6 and 15, and are essential for chromosome integrity. To identify ASARs on all human chromosomes we utilized a set of distinctive ASAR characteristics that allowed for the identification of hundreds of autosomal loci with epigenetically controlled, allele-restricted behavior in expression and replication timing of coding and noncoding genes, and is distinct from genomic imprinting. Disruption of noncoding RNA genes at five of five tested loci resulted in chromosome-wide delayed replication and chromosomal instability, validating their ASAR activity. In addition to the three known essential *cis*-acting chromosomal loci, origins, centromeres, and telomeres, we propose that all mammalian chromosomes also contain “Inactivation/Stability Centers” that display allele-restricted epigenetic regulation of protein coding and noncoding ASAR genes that are essential for replication and stability of each chromosome.
