## Supplementary material for "Epigenetic Control of Hundreds of Chromosome-Associated lncRNA Genes Essential for Replication and Stability": Table S2

### Sheet: Fosmids
Table S2 |Fosmids used in RNA FISH
		Position
Fosmid	Chromosome	Start	Stop	Locus
G248P8951H6	1	187047872	187088572	TL:1-187
G248P87152G6	1	187194601	187239328	TL:1-187
G248P80209C6	1	187416000	187459201	TL:1-187
G248P88482B5	3	174933729	174972546	TL:3-174
G248P85928A5	6	40074887	40115741	TL:6-40
G248P80791F6	6	73394774	73431597	KCNQ5 intron
G248P86697E10	6	77914535	77951564	TL:6-77
G248P83419A4	6	96160909	96198477	ASAR6
G248P800786F2	6	120454710	120497591	TL:6-120
G248P8235H9	6	130585933	130623577	TL6-130.5
G248P87615G6	6	140619486	140658498	TL:6-140
G248P85904G6	6	141108314	141151646	ASAR6-141
G248P81345F10	6	141184172	141225657	ASAR6-141
G248P81911D5	8	2586332	2625241	TL:8-2.7
G248P81021A5	8	22568321	22607943	TL:8-22.5
G248P87857E3	9	22765327	22807785	TL:9-23
G248P86248D6	9	23643340	23683461	TL:9-23.5
G248P89394E1	9	24038517	24077283	TL:9-24
G248P86542E8	9	29802888	29843986	TL:9-30
G248P89145H3	15	47102705	47144857	TL:15-47
G248P85921A4	15	92002424	92044668	TL:15-92
G248P85827B3	15	96464802	96501683	TL:15-96
G248P85919E2	15	97096204	97134188	TL:15-97
G248P8779H11	X	73038817	73075707	XIST

### Sheet: BACs
Table S2 |BAC/Fosmids used in DNA FISH
		Position
BAC/Fosmid	Chromosome	Start	Stop	Locus
RP11-69O14	1	187327203	187487152	TL:1-187
RP11-374I15	6	96061931	96237378	ASAR6
G248P81911D5	8	2586332	2625241	TL:8-2.7
RP11-356A10	15	76813464	77008995	ASAR15
