## Supplementary material for "Epigenetic Control of Hundreds of Chromosome-Associated lncRNA Genes Essential for Replication and Stability": Table S3

### Sheet: EB3_2 VERT
chrom	start	stop	std_dev	vert name
1	18000000	18250000	1.09475	VERT_1.18
1	91750000	92000000	1.56148	VERT_1.92		99 VERT loci
1	92000000	92250000	1.33992			37 VERT loci shared with GM12878 clones
1	92250000	92500000	1.0087
1	119250000	119500000	0.928915	VERT_1.119
1	177500000	177750000	0.928592	VERT_1.177
1	177750000	178000000	1.04819
1	186750000	187000000	1.39568	VERT_1.187
1	187000000	187250000	1.07853
1	214500000	214750000	1.01427	VERT_1.215
1	214750000	215000000	0.992524
1	215000000	215250000	0.943765
1	237750000	238000000	1.05754	VERT_1.238
1	238000000	238250000	1.43823
1	238250000	238500000	1.3497
1	238500000	238750000	1.0416
2	39750000	40000000	1.13833	VERT_2.40
2	40000000	40250000	0.974921
2	80500000	80750000	1.18238	VERT_2.80
2	80750000	81000000	1.09464
2	102250000	102500000	1.00606	VERT_2.102
2	102500000	102750000	1.10572
2	109750000	110000000	1.01825	VERT_2.110
2	110000000	110250000	1.28968
2	110250000	110500000	1.33725
2	159500000	159750000	0.992381	VERT_2.159
2	168750000	169000000	0.934055	VERT_2.169
2	169000000	169250000	1.60372
2	169250000	169500000	1.51358
2	169500000	169750000	0.969166
2	221500000	221750000	1.00619	VERT_2.222
2	221750000	222000000	1.16674
2	222000000	222250000	1.46396
2	222250000	222500000	1.29578
2	235000000	235250000	1.08716	VERT_2.235
2	235250000	235500000	1.38976
2	235500000	235750000	1.18655
3	0	250000	1.7312	VERT_3.0.5
3	250000	500000	1.72878
3	500000	750000	1.48148
3	61000000	61250000	0.932483	VERT_3.61
3	61250000	61500000	0.964151
3	61500000	61750000	0.999819
3	61750000	62000000	1.20777
3	62000000	62250000	1.12532
3	69000000	69250000	1.21534	VERT_3.69
3	69250000	69500000	1.1263
3	69500000	69750000	1.0978
3	69750000	70000000	0.943942
3	149000000	149250000	0.961337	VERT_3.149
3	149250000	149500000	1.13306
3	149500000	149750000	1.28008
3	161000000	161250000	0.932418	VERT_3.161
3	170750000	171000000	1.28392	VERT_3.171
3	171000000	171250000	1.17876
3	174750000	175000000	1.02577	VERT_3.175
3	175000000	175250000	1.25309
3	177750000	178000000	1.02529	VERT_3.178
3	178000000	178250000	1.14329
3	189500000	189750000	0.933721	VERT_3.190
3	189750000	190000000	0.952695
3	190000000	190250000	1.11073
4	5250000	5500000	0.967297	VERT_4.5
4	11000000	11250000	1.157	VERT_4.11
4	11250000	11500000	1.03277
4	69250000	69500000	0.984022	VERT_4.69
4	69500000	69750000	1.00036
4	86250000	86500000	1.34084	VERT_4.86
4	86750000	87000000	1.00957
4	89750000	90000000	0.937697	VERT_4.90
4	90000000	90250000	1.06797
4	111250000	111500000	0.930524	VERT_4.111
4	143250000	143500000	0.933828	VERT_4.143
4	156250000	156500000	1.47063	VERT_4.156
4	156500000	156750000	1.83031
4	156750000	157000000	1.15478
4	160250000	160500000	1.10376	VERT_4.160
4	160500000	160750000	1.14969
5	8750000	9000000	1.27655	VERT_5.9
5	9000000	9250000	1.1847
5	9250000	9500000	0.936745
5	34750000	35000000	1.06066	VERT_5.35
5	35000000	35250000	1.42118
5	35250000	35500000	1.15817
5	35500000	35750000	1.21002
5	35750000	36000000	1.13025
5	36000000	36250000	1.18151
5	55500000	55750000	1.17469	VERT_5.56
5	55750000	56000000	1.13224
5	59250000	59500000	1.07594	VERT_5.59
5	59500000	59750000	0.98143
5	60000000	60250000	0.94827
5	73000000	73250000	0.954045	VERT_5.73
5	73250000	73500000	1.19452
5	73500000	73750000	1.21206
5	73750000	74000000	1.25589
5	74000000	74250000	0.96832
5	106250000	106500000	1.00491	VERT_5.107
5	106500000	106750000	1.04208
5	106750000	107000000	0.99208
5	127250000	127500000	0.976729	VERT_5.127
5	127500000	127750000	0.99987
5	127750000	128000000	0.984321
5	158000000	158250000	0.956312	VERT_5.158
5	169750000	170000000	0.936711	VERT_5.170
6	21750000	22000000	0.95529	VERT_6.22
6	22000000	22250000	0.986707
6	22250000	22500000	1.10523
6	22500000	22750000	0.92445
6	39250000	39500000	1.565	VERT_6.40
6	39500000	39750000	1.74583
6	39750000	40000000	2.06202
6	40000000	40250000	1.58158
6	40250000	40500000	1.04129
6	80000000	80250000	0.938625	VERT_6.80
6	84000000	84250000	1.21046	VERT_6.84
6	84250000	84500000	0.957128
6	125000000	125250000	1.33338	VERT_6.125
6	125250000	125500000	1.16402
6	133250000	133500000	1.04985	VERT_6.134
6	133500000	133750000	1.46345
6	133750000	134000000	1.21099
7	16750000	17000000	0.954517	VERT_7.17
7	18250000	18500000	1.44216	VERT_7.18
7	18500000	18750000	1.5338
7	18750000	19000000	1.20213
7	28250000	28500000	0.937419	VERT_7.28
7	46250000	46500000	1.16936	VERT_7.46
7	46500000	46750000	1.28725
7	46750000	47000000	1.05019
8	1500000	1750000	0.994777	VERT_8.1
8	11750000	12000000	0.952126	VERT_8.12
8	58500000	58750000	0.987475	VERT_8.60
8	58750000	59000000	1.52101
8	59000000	59250000	1.40922
8	59250000	59500000	1.29891
8	59750000	60000000	1.35012
8	60000000	60250000	1.39285
8	60250000	60500000	1.53282
8	60500000	60750000	0.968193
8	65250000	65500000	0.970394	VERT_8.65
8	65750000	66000000	1.12416
8	76250000	76500000	1.362	VERT_8.76
8	76500000	76750000	1.23372
8	77250000	77500000	0.985024	VERT_8.77
8	77500000	77750000	1.00443
8	77750000	78000000	1.04052
8	81500000	81750000	1.23296	VERT_8.82
8	81750000	82000000	1.43786
8	82000000	82250000	1.6401
8	82250000	82500000	1.34086
8	104750000	105000000	0.925261	VERT_8.106
8	105000000	105250000	1.08018
8	105250000	105500000	1.23701
8	105500000	105750000	1.48419
8	105750000	106000000	1.82993
8	106000000	106250000	1.14722
8	109000000	109250000	1.40561	VERT_8.109
8	109250000	109500000	1.63113
8	109500000	109750000	1.27956
8	109750000	110000000	1.16196
8	119000000	119250000	1.00781	VERT_8.119
8	119500000	119750000	0.952567
8	119750000	120000000	1.06546
8	120000000	120250000	0.927677
8	136750000	137000000	1.06404	VERT_8.137
8	137000000	137250000	1.29792
8	137250000	137500000	1.43949
8	137500000	137750000	1.45828
8	137750000	138000000	1.14335
9	38500000	38750000	1.00539	VERT_9.38
9	74000000	74250000	1.12363	VERT_9.74
9	74500000	74750000	0.949887
9	81500000	81750000	1.02276	VERT_9.81
9	89750000	90000000	1.41904	VERT_9.90
9	90000000	90250000	1.69854
9	90250000	90500000	1.23135
9	119500000	119750000	1.15781	VERT_9.120
9	119750000	120000000	1.33517
9	120000000	120250000	0.928048
9	120500000	120750000	0.970389
10	33250000	33500000	1.12821	VERT_10.34
10	33500000	33750000	1.70838
10	33750000	34000000	1.90981
10	34000000	34250000	2.34931
10	34250000	34500000	2.136
10	34500000	34750000	1.5923
10	34750000	35000000	1.35429
10	35000000	35250000	1.09191
10	109250000	109500000	1.0326	VERT_10.109
10	109500000	109750000	0.965193
10	110250000	110500000	0.969472	VERT_10.110
10	116500000	116750000	0.926176	VERT_10.117
10	116750000	117000000	0.973998
10	117000000	117250000	0.972304
10	118750000	119000000	1.09651	VERT_10.119
10	119000000	119250000	1.02347
10	119250000	119500000	0.94486
11	22000000	22250000	1.10681	VERT_11.22
11	22250000	22500000	0.942934
11	22500000	22750000	1.02322
11	26500000	26750000	0.958361	VERT_11.26
11	40250000	40500000	0.961941	VERT_11.40
11	94250000	94500000	1.06475	VERT_11.94
12	16000000	16250000	1.05267	VERT_12.16
12	16250000	16500000	1.02072
12	16500000	16750000	1.29871
12	16750000	17000000	1.22636
12	29000000	29250000	1.39051	VERT_12.29
12	29250000	29500000	1.26197
12	29500000	29750000	1.27678
12	29750000	30000000	1.27507
12	30000000	30250000	1.00673
12	40000000	40250000	0.937194	VERT_12.40
12	40250000	40500000	1.58749
12	40500000	40750000	1.2584
12	65750000	66000000	1.02953	VERT_12.66
12	67000000	67250000	0.93931	VERT_12.67
12	83000000	83250000	1.09679	VERT_12.83
12	83500000	83750000	0.953861
13	39750000	40000000	1.06533	VERT_13.40
13	40000000	40250000	0.944325
14	32750000	33000000	1.35536	VERT_14.33
14	33000000	33250000	1.34528
14	33250000	33500000	1.16006
14	37250000	37500000	1.09302	VERT_14.37
14	37500000	37750000	0.985165
14	97750000	98000000	1.03246	VERT_14.98
14	98000000	98250000	0.972526
14	98250000	98500000	0.93395
15	94500000	94750000	1.04834	VERT_15.95
15	94750000	95000000	1.09492
15	96250000	96500000	1.33105	VERT_15.97
15	96500000	96750000	1.35236
15	96750000	97000000	1.20446
15	97000000	97250000	0.958799
16	80250000	80500000	0.998471	VERT_16.80
17	69500000	69750000	1.05193	VERT_17.70
17	69750000	70000000	1.1403
17	70000000	70250000	0.986544
17	70250000	70500000	1.01793
18	4250000	4500000	1.74343	VERT_18.5
18	4500000	4750000	1.7938
18	4750000	5000000	1.50597
18	5000000	5250000	1.02346
18	5500000	5750000	1.03146
18	5750000	6000000	1.30178
18	6000000	6250000	1.17209
18	6250000	6500000	1.29935
18	6500000	6750000	1.27695
18	28250000	28500000	0.926808	VERT_18.28
18	28500000	28750000	1.01749
18	74000000	74250000	1.16514	VERT_18.74
18	74250000	74500000	0.923322
19	28250000	28500000	1.62136	VERT_19.29
19	28500000	28750000	1.62149
19	28750000	29000000	1.43301
19	29000000	29250000	1.20132
20	9500000	9750000	1.12621	VERT_20.9
20	11750000	12000000	1.01463	VERT_20.12
21	32000000	32250000	1.20213	VERT_21.32
21	32250000	32500000	1.41135
21	32500000	32750000	1.30432
21	39500000	39750000	0.956641	VERT_21.39
X	9250000	9500000	1.27751
X	9500000	9750000	1.27152
X	9750000	10000000	1.50982
X	10000000	10250000	1.4917
X	10250000	10500000	1.16853
X	11000000	11250000	1.46158
X	11250000	11500000	1.78876
X	11500000	11750000	1.77268
X	11750000	12000000	1.8961
X	12000000	12250000	1.23187
X	12250000	12500000	1.60785
X	12500000	12750000	1.8201
X	12750000	13000000	1.16525
X	13000000	13250000	1.21974
X	13250000	13500000	1.70976
X	13500000	13750000	1.74465
X	13750000	14000000	2.00486
X	14750000	15000000	1.19803
X	15000000	15250000	1.34522
X	15250000	15500000	1.46725
X	15500000	15750000	1.24774
X	15750000	16000000	1.16071
X	16000000	16250000	1.66228
X	16250000	16500000	1.69438
X	16500000	16750000	1.54664
X	16750000	17000000	1.33803
X	17000000	17250000	1.07925
X	20250000	20500000	2.18816
X	20500000	20750000	2.17609
X	20750000	21000000	1.48061
X	21750000	22000000	1.42359
X	22000000	22250000	1.5646
X	22250000	22500000	1.22372
X	23000000	23250000	1.20291
X	23250000	23500000	2.01561
X	23500000	23750000	2.33941
X	23750000	24000000	1.97962
X	24000000	24250000	1.32714
X	24250000	24500000	1.81654
X	25000000	25250000	1.46828
X	30250000	30500000	1.28274
X	30500000	30750000	1.21329
X	30750000	31000000	1.44205
X	31250000	31500000	1.74425
X	37500000	37750000	1.90713
X	37750000	38000000	2.02913
X	38000000	38250000	1.69344
X	38250000	38500000	1.98392
X	38500000	38750000	1.67987
X	38750000	39000000	1.96347
X	39250000	39500000	2.018
X	39500000	39750000	2.15081
X	39750000	40000000	2.00347
X	40000000	40250000	2.16715
X	40250000	40500000	1.9972
X	40500000	40750000	1.79966
X	40750000	41000000	1.41263
X	41000000	41250000	1.39504
X	41250000	41500000	1.82321
X	45500000	45750000	1.17137
X	45750000	46000000	1.06087
X	46250000	46500000	1.41389
X	46750000	47000000	1.75044
X	47000000	47250000	1.82881
X	47250000	47500000	2.2034
X	47500000	47750000	2.32381
X	47750000	48000000	2.04375
X	48000000	48250000	2.4788
X	48250000	48500000	2.03286
X	49000000	49250000	2.30243
X	49250000	49500000	2.09162
X	49500000	49750000	1.37232
X	53250000	53500000	1.50392
X	54500000	54750000	1.30628
X	65500000	65750000	1.36151
X	69250000	69500000	1.43975
X	69500000	69750000	1.77482
X	69750000	70000000	1.73899
X	73500000	73750000	1.14181
X	73750000	74000000	1.35174
X	77750000	78000000	1.7886
X	78000000	78250000	1.51792
X	78250000	78500000	1.6145
X	78500000	78750000	1.66583
X	78750000	79000000	1.07458
X	97000000	97250000	0.967499
X	99500000	99750000	0.965646
X	99750000	100000000	1.46198
X	100000000	100250000	2.08341
X	100250000	100500000	1.96736
X	100500000	100750000	1.68143
X	100750000	101000000	1.53291
X	101000000	101250000	1.19774
X	102500000	102750000	1.292
X	102750000	103000000	1.5262
X	103250000	103500000	1.09316
X	106750000	107000000	1.73543
X	107000000	107250000	1.90893
X	107250000	107500000	1.57229
X	109000000	109250000	1.84789
X	114500000	114750000	1.29296
X	117250000	117500000	1.65088
X	117500000	117750000	2.1906
X	117750000	118000000	2.00697
X	118500000	118750000	2.18376
X	118750000	119000000	1.87296
X	119000000	119250000	2.01406
X	119250000	119500000	2.39868
X	119500000	119750000	2.49457
X	119750000	120000000	1.90367
X	120000000	120250000	1.60421
X	120250000	120500000	1.50913
X	122000000	122250000	1.02438
X	122250000	122500000	1.50856
X	122500000	122750000	1.87269
X	123250000	123500000	1.34277
X	123500000	123750000	1.08386
X	128250000	128500000	1.61481
X	128750000	129000000	2.32499
X	134000000	134250000	1.70636
X	134250000	134500000	1.67212
X	134750000	135000000	1.90861
X	135000000	135250000	1.56887
X	135500000	135750000	2.36064
X	148250000	148500000	1.64968
X	148500000	148750000	1.72139
X	148750000	149000000	2.04279
X	149250000	149500000	1.39341
X	149500000	149750000	1.84567
X	149750000	150000000	1.8527
X	150000000	150250000	1.53377
X	150250000	150500000	1.16274
X	151750000	152000000	1.11698
X	152000000	152250000	1.38147
X	152250000	152500000	1.45436
X	152500000	152750000	1.95358
X	152750000	153000000	2.43031
X	153000000	153250000	2.13235
X	154250000	154500000	2.4793
X	154500000	154750000	1.89831
X	154750000	155000000	1.83844

### Sheet: GM12878 VERT
chrom	start	stop	std_dev	vert name
1	13750000	14000000	1.44862	VERT_1.14
1	14000000	14250000	1.23954			139 VERT loci
1	14250000	14500000	1.77269			37 VERT loci shared with EB3_2 clones
1	14500000	14750000	1.70315
1	14750000	15000000	1.18275
1	15000000	15250000	0.975534
1	56500000	56750000	0.90974	VERT_1.56
1	84250000	84500000	1.15013	VERT_1.84
1	84500000	84750000	0.921833
1	95000000	95250000	1.19954	VERT_1.95
1	95250000	95500000	1.20462
1	95500000	95750000	1.24541
1	186750000	187000000	1.71499	VERT_1.187
1	187000000	187250000	1.49966
1	233000000	233250000	0.904974	VERT_1-233
1	242000000	242250000	1.03863	VERT_1-242
1	244000000	244250000	1.23643	VERT_1-244
1	244250000	244500000	1.1335
2	7500000	7750000	0.904608	VERT_2.7
2	31250000	31500000	1.11792	VERT_2.31
2	31500000	31750000	0.938411
2	79000000	79250000	1.5809	VERT_2.79
2	80250000	80500000	1.13915	VERT_2.80
2	80500000	80750000	1.55683
2	80750000	81000000	1.37362
2	92000000	92250000	0.961912	VERT_2.92
2	109500000	109750000	1.04827	VERT_2.110
2	109750000	110000000	1.256
2	110000000	110250000	1.48075
2	110250000	110500000	1.90759
2	132000000	132250000	1.5576	VERT_2.132
2	132250000	132500000	1.10545
2	132500000	132750000	0.918
2	137750000	138000000	0.898386	VERT_2.138
2	142250000	142500000	0.91696	VERT_2.142
2	159500000	159750000	0.977709	VERT_2.159
2	166250000	166500000	1.0263	VERT_2.166
2	187000000	187250000	1.17619	VERT_2.187
2	187250000	187500000	1.21178
2	187500000	187750000	1.3308
2	207250000	207500000	1.27806	VERT_2.207
2	207500000	207750000	1.05109
2	222250000	222500000	1.22434	VERT_2.222
2	235000000	235250000	1.85351	VERT_2.235
2	235250000	235500000	2.61658
2	235500000	235750000	1.89953
2	235750000	236000000	0.89884
3	27000000	27250000	0.905718	VERT_3.27
3	61750000	62000000	1.31526	VERT_3.61
3	62000000	62250000	1.27486
3	65500000	65750000	0.910463	VERT_3.65
3	78250000	78500000	1.04246	VERT_3.79
3	78500000	78750000	1.25262
3	78750000	79000000	1.33235
3	79000000	79250000	1.63229
3	79250000	79500000	1.54701
3	144500000	144750000	1.1906	VERT_3.144
3	160750000	161000000	1.00028	VERT_3.161
3	161000000	161250000	0.968812
3	162750000	163000000	0.935924	VERT_3.163
3	164250000	164500000	1.00066	VERT_3.164
3	175000000	175250000	0.936535	VERT_3.175
3	175250000	175500000	0.958697
3	181500000	181750000	1.03075	VERT_3.181
3	187750000	188000000	0.94208	VERT_3.187
3	188000000	188250000	0.909924
3	189500000	189750000	0.989885	VERT_3.190
3	189750000	190000000	1.5522
3	190000000	190250000	1.82374
3	190250000	190500000	0.899377
4	5250000	5500000	1.47702	VERT_4.5
4	5500000	5750000	1.0851
4	7500000	7750000	1.37801	VERT_4.8
4	7750000	8000000	1.38771
4	11250000	11500000	1.01629	VERT_4.11
4	11500000	11750000	1.07488
4	11750000	12000000	1.04819
4	42000000	42250000	0.93921	VERT_4.42
4	77500000	77750000	1.02541	VERT_4.78
4	77750000	78000000	0.904582
4	87250000	87500000	1.11912	VERT_4.87
4	124750000	125000000	0.984272	VERT_4.125
4	138500000	138750000	1.07952	VERT_4.138
4	143000000	143250000	1.03243	VERT_4.143
4	143250000	143500000	1.38382
4	155250000	155500000	1.16768	VERT_4.155
4	176500000	176750000	0.964044	VERT_4.176
4	180750000	181000000	1.1186	VERT_4.181
5	16250000	16500000	1.54955	VERT_5.17
5	16500000	16750000	1.81206
5	16750000	17000000	1.06123
5	21250000	21500000	0.982245	VERT_5.21
5	35750000	36000000	0.948052	VERT_5.35
5	38750000	39000000	1.04122	VERT_5.39
5	39250000	39500000	1.02358
5	53750000	54000000	0.953797	VERT_5.54
5	54000000	54250000	0.950112
5	58000000	58250000	0.991022	VERT_5.58
5	58500000	58750000	1.02422
5	72250000	72500000	1.01752	VERT_5.73
5	72500000	72750000	1.30827
5	72750000	73000000	1.11669
5	73000000	73250000	1.08139
5	102250000	102500000	0.970036	VERT_5.103
5	102500000	102750000	1.0931
5	102750000	103000000	1.49259
5	103000000	103250000	1.40643
6	39250000	39500000	1.05762	VERT_6.40
6	39500000	39750000	1.03195
6	39750000	40000000	0.94404
6	53500000	53750000	0.906018	VERT_6.53
6	112500000	112750000	1.12473	VERT_6.113
6	112750000	113000000	1.00654
6	134500000	134750000	0.92678	VERT_6.134
6	164000000	164250000	1.04174	VERT_6.164
6	164250000	164500000	0.901906
6	166000000	166250000	0.912225	VERT_6.166
6	166250000	166500000	1.10952
7	18250000	18500000	1.06509	VERT_7.18
7	18500000	18750000	1.5151
7	18750000	19000000	1.21461
7	32500000	32750000	0.97056	VERT_7.33
7	32750000	33000000	1.23337
7	33000000	33250000	1.07134
7	33250000	33500000	0.93423
7	33500000	33750000	0.976482
7	47250000	47500000	1.05693	VERT_7.47
7	47500000	47750000	1.12605
7	81250000	81500000	1.36786	VERT_7.81
7	81500000	81750000	1.22297
7	83750000	84000000	0.935071	VERT_7.83
7	158500000	158750000	0.998886	VERT_7.158
8	1250000	1500000	1.09435	VERT_8.1
8	2250000	2500000	1.26232	VERT_8.3
8	2500000	2750000	1.5722
8	2750000	3000000	1.38919
8	19500000	19750000	1.10486	VERT_8.19
8	24250000	24500000	1.06095	VERT_8.24
8	58500000	58750000	0.984638	VERT_8.58
8	58750000	59000000	1.45623
8	59000000	59250000	1.24316
8	59250000	59500000	1.08916
8	60750000	61000000	0.95427	VERT_8.60
8	119000000	119250000	1.13651	VERT_8_119
8	119500000	119750000	0.95134
8	119750000	120000000	1.5654
8	120000000	120250000	1.0805
8	134000000	134250000	1.07384	VERT_8.134
9	23250000	23500000	1.35604	VERT_9-24
9	23500000	23750000	1.66377
9	23750000	24000000	2.0035
9	24000000	24250000	1.09393
9	81500000	81750000	1.01656	VERT_9.81
9	89750000	90000000	1.29035	VERT_9.90
9	90000000	90250000	1.26393
9	90250000	90500000	0.954912
9	93250000	93500000	1.55615	VERT_9.93
9	93500000	93750000	1.59409
9	137500000	137750000	1.01925	VERT_9.138
9	137750000	138000000	1.05732
10	29500000	29750000	1.16164	VERT_10.29
10	33500000	33750000	0.941539	VERT_10.34
10	33750000	34000000	1.9723
10	34000000	34250000	2.32433
10	34250000	34500000	2.24837
10	34500000	34750000	1.20041
10	34750000	35000000	0.992741
10	35000000	35250000	1.02251
10	47500000	47750000	1.10959	VERT_10.47
10	48250000	48500000	1.45697	VERT_10.48
10	48500000	48750000	2.35896
10	60500000	60750000	1.08672	VERT_10.61
10	60750000	61000000	1.29395
10	61000000	61250000	1.06231
10	67250000	67500000	0.913813	VERT_10.67
10	110000000	110250000	0.899051	VERT_10.110
10	110250000	110500000	1.687
10	110500000	110750000	1.46844
11	22000000	22250000	1.23182	VERT_11.22
11	22250000	22500000	1.15725
11	22500000	22750000	1.87455
11	22750000	23000000	1.38319
11	23000000	23250000	0.909316
11	24250000	24500000	1.43698	VERT_11.24
11	24500000	24750000	0.980017
11	27250000	27500000	1.02601	VERT_11.28
11	27500000	27750000	1.09604
11	27750000	28000000	1.02586
11	36000000	36250000	1.0336	VERT_11.36
11	104500000	104750000	0.965639	VERT_11.105
11	104750000	105000000	0.945622
11	109250000	109500000	1.36773	VERT_11.109
11	109500000	109750000	1.51772
11	130250000	130500000	0.995315	VERT_11.130
12	16750000	17000000	0.931687	VERT_12.16
12	29000000	29250000	0.901211	VERT_12.29
12	33000000	33250000	0.990114	VERT_12.33
12	40500000	40750000	1.26696	VERT_12.40
12	40750000	41000000	1.35692
12	41000000	41250000	0.935465
12	63250000	63500000	1.31172	VERT_12.63
12	70750000	71000000	1.50236	VERT_12.71
12	71000000	71250000	1.14196
12	106500000	106750000	0.908486	VERT_12.106
12	130500000	130750000	1.03054	VERT_12.131
12	130750000	131000000	1.58838
12	131000000	131250000	1.1675
13	39500000	39750000	1.02422	VERT_13.40
13	39750000	40000000	1.28492
13	40000000	40250000	0.962646
13	40250000	40500000	1.1213
13	40750000	41000000	1.13645
13	44000000	44250000	0.905728	VERT_13.44
13	44250000	44500000	0.96827
13	72250000	72500000	0.979904	VERT_13.72
13	74500000	74750000	0.909807	VERT_13.74
13	88500000	88750000	1.19677	VERT_13.88
13	91750000	92000000	1.60284	VERT_13.92
13	92000000	92250000	1.47824
13	92250000	92500000	1.20728
14	32750000	33000000	0.950336	VERT_14.33
14	33750000	34000000	0.933323	VERT_14.34
14	34000000	34250000	1.66342
14	34250000	34500000	1.38561
14	42750000	43000000	0.976696	VERT_14.43
14	97500000	97750000	1.70572	VERT_14.98
14	97750000	98000000	2.28812
14	98000000	98250000	2.40295
14	98250000	98500000	1.61821
14	98500000	98750000	1.11727
15	22250000	22500000	0.935116	VERT_15.22
15	22500000	22750000	1.17361
15	32500000	32750000	2.32692	VERT_15.32
15	54500000	54750000	1.19273	VERT_15.55
15	54750000	55000000	1.21395
15	94500000	94750000	1.32317	VERT_15.95
15	94750000	95000000	1.32944
15	95750000	96000000	1.08753	VERT_15.96
15	99000000	99250000	0.926679	VERT_15.99
16	33250000	33500000	1.25263	VERT_16.33
17	11500000	11750000	0.93475	VERT_17.11
17	13000000	13250000	1.80559	VERT_17.14
17	13250000	13500000	2.23698
17	13500000	13750000	2.11721
17	13750000	14000000	1.61661
17	14000000	14250000	1.07278
17	22250000	22500000	1.15794	VERT_17.22
17	68000000	68250000	0.975139	VERT_17.68
17	68250000	68500000	1.6194
17	68500000	68750000	1.09999
18	4250000	4500000	0.989593	VERT_18.4
18	33500000	33750000	0.908067	VERT_18.34
18	33750000	34000000	1.09699
18	39250000	39500000	1.05749	VERT_18.40
18	39500000	39750000	0.925111
18	39750000	40000000	0.931235
18	45000000	45250000	0.924164	VERT_18.45
18	59000000	59250000	1.05105	VERT_18.60
18	59250000	59500000	1.03002
18	59750000	60000000	0.921065
18	60000000	60250000	0.986115
18	60250000	60500000	1.12454
19	23750000	24000000	1.10387	VERT_19.24
19	27500000	27750000	1.16507	VERT_19.27
19	28250000	28500000	1.03463	VERT_19.29
19	28500000	28750000	1.09825
20	8750000	9000000	0.968294	VERT_20.9
20	9250000	9500000	0.979666
20	9500000	9750000	0.94778
20	19750000	20000000	0.904332	VERT_20.20
20	22000000	22250000	1.97439	VERT_20.22
20	22250000	22500000	1.76353
21	17250000	17500000	1.05798	VERT_21.18
21	17500000	17750000	1.48603
21	17750000	18000000	1.0013
21	18000000	18250000	0.988302
21	39500000	39750000	0.911276	VERT_21.39
22	16000000	16250000	0.962363	VERT_22.16
22	16500000	16750000	0.946882
22	20250000	20500000	0.989494	VERT_22.20
22	34250000	34500000	1.2933	VERT_22.34
22	34500000	34750000	0.957904
X	6500000	6750000	0.975592
X	9000000	9250000	1.15146
X	9250000	9500000	1.85339
X	9500000	9750000	1.44751
X	9750000	10000000	1.6141
X	10000000	10250000	1.93379
X	10250000	10500000	1.15915
X	10500000	10750000	0.898997
X	11250000	11500000	1.22699
X	11500000	11750000	2.20739
X	11750000	12000000	2.26702
X	12000000	12250000	1.04245
X	12250000	12500000	0.928814
X	12500000	12750000	0.9971
X	13250000	13500000	1.23045
X	13500000	13750000	1.21828
X	13750000	14000000	1.66614
X	14000000	14250000	2.01014
X	14250000	14500000	1.33691
X	14750000	15000000	0.964839
X	15000000	15250000	1.72793
X	15250000	15500000	1.70124
X	15500000	15750000	1.91883
X	16250000	16500000	2.44835
X	16500000	16750000	2.14709
X	16750000	17000000	1.85303
X	17500000	17750000	2.35004
X	18000000	18250000	0.922497
X	18250000	18500000	0.959902
X	18500000	18750000	2.26969
X	18750000	19000000	2.18945
X	19000000	19250000	1.9488
X	20250000	20500000	2.85112
X	20500000	20750000	2.28421
X	21500000	21750000	1.29094
X	21750000	22000000	1.79252
X	22000000	22250000	1.95406
X	22250000	22500000	1.37482
X	22500000	22750000	0.8986
X	23000000	23250000	1.52324
X	23250000	23500000	2.31611
X	23500000	23750000	3.14085
X	23750000	24000000	3.22313
X	24000000	24250000	2.08672
X	24250000	24500000	2.19623
X	24500000	24750000	2.75746
X	24750000	25000000	2.07938
X	30000000	30250000	1.41915
X	30250000	30500000	1.89638
X	30500000	30750000	1.95928
X	31000000	31250000	2.24744
X	31250000	31500000	2.3384
X	31500000	31750000	1.44277
X	38000000	38250000	1.90615
X	38250000	38500000	1.8996
X	38500000	38750000	2.47971
X	38750000	39000000	2.78458
X	39000000	39250000	3.15929
X	39250000	39500000	2.75206
X	39500000	39750000	2.7243
X	39750000	40000000	3.0346
X	40000000	40250000	3.46807
X	40250000	40500000	2.66653
X	40500000	40750000	2.29264
X	40750000	41000000	2.3696
X	41000000	41250000	2.06109
X	41250000	41500000	2.49732
X	41500000	41750000	2.1165
X	42000000	42250000	1.33311
X	45250000	45500000	1.09797
X	45500000	45750000	1.6626
X	46500000	46750000	1.13801
X	46750000	47000000	2.04012
X	47000000	47250000	2.31597
X	47250000	47500000	2.99561
X	47750000	48000000	2.07352
X	48250000	48500000	3.16897
X	49000000	49250000	2.54693
X	53250000	53500000	2.09646
X	53750000	54000000	3.25819
X	54250000	54500000	1.84576
X	54500000	54750000	1.486
X	54750000	55000000	1.05964
X	56250000	56500000	1.87025
X	56500000	56750000	0.999758
X	57000000	57250000	1.09386
X	58000000	58250000	1.09237
X	65250000	65500000	1.5619
X	65500000	65750000	1.19193
X	69000000	69250000	1.25238
X	69250000	69500000	1.97759
X	69500000	69750000	2.45098
X	69750000	70000000	2.35186
X	70000000	70250000	2.81597
X	70250000	70500000	2.87232
X	70750000	71000000	3.24638
X	71000000	71250000	3.63349
X	71250000	71500000	2.38868
X	71750000	72000000	1.50486
X	73250000	73500000	1.27053
X	73500000	73750000	1.75847
X	76500000	76750000	1.9605
X	76750000	77000000	1.88823
X	77000000	77250000	1.91017
X	77250000	77500000	2.59907
X	77500000	77750000	2.08672
X	77750000	78000000	1.97023
X	78000000	78250000	2.5155
X	78250000	78500000	2.85969
X	78500000	78750000	2.31664
X	78750000	79000000	1.83261
X	85250000	85500000	0.915891
X	95750000	96000000	1.0239
X	96750000	97000000	1.82475
X	97000000	97250000	1.17621
X	99750000	100000000	1.35227
X	100000000	100250000	2.20425
X	100250000	100500000	2.58567
X	100500000	100750000	1.98279
X	100750000	101000000	2.16778
X	101000000	101250000	1.4898
X	102500000	102750000	1.87697
X	102750000	103000000	2.51277
X	103000000	103250000	2.3582
X	103250000	103500000	1.601
X	103500000	103750000	0.933815
X	106750000	107000000	3.14272
X	107000000	107250000	2.3999
X	107250000	107500000	1.3607
X	107500000	107750000	0.938733
X	108250000	108500000	1.10868
X	108500000	108750000	1.99511
X	108750000	109000000	2.82525
X	109000000	109250000	3.13048
X	109250000	109500000	2.47194
X	109500000	109750000	3.05859
X	109750000	110000000	2.25402
X	111500000	111750000	1.52269
X	111750000	112000000	2.32146
X	114250000	114500000	1.57853
X	114500000	114750000	1.80046
X	116750000	117000000	1.1501
X	117500000	117750000	3.03155
X	117750000	118000000	2.67673
X	118000000	118250000	2.26393
X	118250000	118500000	2.5873
X	118500000	118750000	2.58094
X	118750000	119000000	2.20704
X	119000000	119250000	2.40459
X	119250000	119500000	3.07477
X	119500000	119750000	3.20959
X	119750000	120000000	2.38813
X	120000000	120250000	1.76107
X	122250000	122500000	2.04475
X	122500000	122750000	2.38978
X	122750000	123000000	2.93377
X	123000000	123250000	2.52622
X	123250000	123500000	1.93421
X	128250000	128500000	1.54067
X	128500000	128750000	2.63889
X	128750000	129000000	3.16671
X	129250000	129500000	3.37795
X	129500000	129750000	2.74982
X	131000000	131250000	1.54919
X	131250000	131500000	1.69797
X	133500000	133750000	1.79352
X	133750000	134000000	2.34308
X	134000000	134250000	2.23412
X	134250000	134500000	2.57203
X	134500000	134750000	3.22812
X	134750000	135000000	2.5793
X	135000000	135250000	1.95198
X	135250000	135500000	2.60562
X	135500000	135750000	2.84485
X	135750000	136000000	2.57256
X	136000000	136250000	2.61155
X	136250000	136500000	1.86827
X	147750000	148000000	1.21356
X	148000000	148250000	1.63432
X	148250000	148500000	2.46548
X	148500000	148750000	2.67008
X	148750000	149000000	2.66648
X	149250000	149500000	2.04729
X	149500000	149750000	2.45508
X	150000000	150250000	2.36829
X	150250000	150500000	1.44508
X	152000000	152250000	1.48689
X	152500000	152750000	2.31992
X	152750000	153000000	3.37391
X	153000000	153250000	3.35439
